# *Botrytis cinerea* strains infecting grapevine and tomato display contrasted repertoires of accessory chromosomes, transposons and small RNAs

**DOI:** 10.1101/2022.03.07.483234

**Authors:** Adeline Simon, Alex Mercier, Pierre Gladieux, Benoît Poinssot, Anne-Sophie Walker, Muriel Viaud

## Abstract

The fungus *Botrytis cinerea* is a polyphagous pathogen that encompasses multiple host-specialized lineages. While several secreted proteins, secondary metabolites and retrotransposons-derived small RNAs have been characterized as virulence factors, their roles in host specialization remain unknown. The aim of this study was to identify the genomic correlates of host-specialization in populations of *B. cinerea* associated with grapevine and tomato. Using PacBio sequencing, we produced complete assemblies of the genomes of strains Sl3 and Vv3 that represent the French populations T and G1 of *B. cinerea*, specialized on tomato and grapevine, respectively. Both assemblies revealed 16 core chromosomes that were highly syntenic with chromosomes of the reference strain B05.10. The main sources of variation in gene content were the subtelomeric regions and the accessory chromosomes, especially the chromosome BCIN19 of Vv3 that was absent in Sl3 and B05.10. The repertoires and density of transposable elements were clearly different between the genomes of Sl3 and Vv3 with a larger number of subfamilies (26) and a greater genome coverage in Vv3 (7.7%) than in Sl3 (14 subfamilies, 4.5% coverage). An Helitron-like element was found in almost all subtelomeric regions of the Vv3 genome, in particular in the flanking regions of a highly duplicated gene encoding a Telomere-Linked Helicase, while both features were absent from the Sl3 and B05.10 genomes. Different retrotransposons in the Sl3 and the Vv3 strains resulted in the synthesis of distinct sets of small RNAs. Finally, extending the study to additional strains indicated that the accessory chromosome BCIN19 and the small RNAs producing retrotransposons Copia_4 and Gypsy_7 are common features of the G1 population that are scarcely if ever found in strains isolated from other populations. This research reveals that accessory chromosomes, repertoires of transposons and their derived small RNAs differ between populations of *B. cinerea* specialized on different hosts. The genomic data characterized in our study pave the way for further studies aiming at investigating the molecular mechanisms underpinning host specialization in a polyphagous pathogen.
