## Supplementary material for "*Botrytis cinerea* strains infecting grapevine and tomato display contrasted repertoires of accessory chromosomes, transposons and small RNAs": Table S1

### Sheet: Table S1
B05.10							Sl3									Vv3
ID	Length (pb)	GC Content (%)	TE coverage (%)	Nb genes	5'-telomere	3'-telomere	ID	Length (pb)	GC Content (%)	TE coverage (%)	Nb B0510 genes transferred	Nb additional genes de novo	5'-telomere	3'-telomere	% B05.10 BCIN covered	ID	Length (pb)	GC Content (%)	TE coverage (%)	Nb B0510 genes transferred	Nb additional genes de novo	5'-telomere	3'-telomere	% B05.10 BCIN covered
BCIN01	4109373	42.63	4.00913	1156	v	v	BCIN_Sl3_01	4092746	42.8	3.80368	1150	1			95.7409	BCIN_Vv3_01	4245945	42.73	6.26928	1152	4			95.4139
BCIN02	3341473	42.44	3.12853	952	v	v	BCIN_Sl3_02	3392338	42.57	4.62873	948	0	v	v	96.7249	BCIN_Vv3_02	3488577	42.5	6.97714	937	9	v		95.5614
BCIN03	3226611	42.96	1.58516	935	v	v	BCIN_Sl3_03	3324120	42.69	4.1858	934	7	v	v	98.8948	BCIN_Vv3_03	3615765	42.59	8.11239	942	39			99.2178
BCIN04	2468882	42.29	1.92739	695		v	BCIN_Sl3_04	2541613	42.21	4.10869	695	2		v	97.5706	BCIN_Vv3_04	2580065	42.44	6.78808	689	4			95.4332
BCIN05	2959378	42.95	2.65765	842			BCIN_Sl3_05	2943041	42.96	1.93535	838	0	v	v	98.5945	BCIN_Vv3_05	3005357	42.78	4.12949	837	1			97.8393
BCIN06	2725906	41.8	3.76	766	v	v	BCIN_Sl3_06	2709785	41.91	2.38443	767	4		v	96.4494	BCIN_Vv3_06	2850857	41.62	8.51691	756	5			95.1739
BCIN07	2652353	41.97	2.03084	712		v	BCIN_Sl3_07	2667844	42.54	4.00308	710	1	v	v	94.4444	BCIN_Vv3_07	2683828	42.62	4.91648	707	0			94.4829
BCIN08	2617329	42.08	3.96007	711	v	v	BCIN_Sl3_08	2574961	42.44	3.02366	700	0		v	98.0995	BCIN_Vv3_08	2905738	42.08	11.2544	706	18			96.9553
BCIN09	2547566	41.95	3.48403	709		v	BCIN_Sl3_09	2705324	41.26	5.54843	705	5	v	v	96.2201	BCIN_Vv3_09	2718152	41.83	9.44031	703	6			95.5596
BCIN10	2419276	42.28	3.14958	625	v		BCIN_Sl3_10	2475281	42.45	3.40454	615	16		v	95.4446	BCIN_Vv3_10	2580445	42.4	8.2037	608	17			95.2013
BCIN11	2359939	41.65	4.38884	654		v	BCIN_Sl3_11	2340655	41.7	3.57998	652	0	v		97.5215	BCIN_Vv3_11	2365336	41.84	5.52687	649	0			96.443
BCIN12	2352958	41.94	2.90328	683	v	v	BCIN_Sl3_12	2399837	41.93	4.64811	684	0			98.9309	BCIN_Vv3_12	2427239	42.21	6.60854	677	2			95.7233
BCIN13	2257609	41.51	6.03014	581	v	v	BCIN_Sl3_13	2271904	41.45	5.54636	581	0	v	v	97.7105	BCIN_Vv3_13	2280162	42.06	7.39504	578	3			95.3976
BCIN14	2138025	41.96	7.32648	554		v	BCIN_Sl3_14	2210250	41.71	9.51761	558	0		v	97.2234	BCIN_Vv3_14	2266720	41.94	10.3686	556	7			94.8887
BCIN15	2027721	41.59	3.59384	571	v	v	BCIN_Sl3_15	2044237	41.95	4.32249	568	0	v	v	94.8287	BCIN_Vv3_15	2044477	42.32	5.52449	571	1			94.5851
BCIN16	1969743	41.3	6.05988	527	v		BCIN_Sl3_16	1997339	41.34	6.29493	530	0	v		98.5768	BCIN_Vv3_16	1977927	41.97	7.42454	523	3			93.8168
BCIN17	247158	27.28	15.9987	18	v	v	BCIN_Sl3_17	299007	29.39	27.8676	19	0	v	v	96.4751	BCIN_Vv3_17	315625	30.45	35.3587	18	0			99.1289
BCIN18	208766	28.05	20.2624	16	v	v	BCIN_Sl3_18	188050	25.39	31.6341	7	0		v	52.4008	BCIN_Vv3_19	534168	37.92	29.0658	0	65			0
All	42630066	42	3.7	11707				43178332	42	4.5	11661	36			96.8		44886383	42.2	7.7	11609	184			95.4
