## Supplementary material for "*Botrytis cinerea* strains infecting grapevine and tomato display contrasted repertoires of accessory chromosomes, transposons and small RNAs": Table S4

### Sheet: Feuil1
												Number of reads per million (RPM*) 20-24nt ** mapping the transposable elements consensus
Sample	Host	Population	Culture medium	Number of raw reads (46nt)	Number of reads after CUTADAPT + removal of reads<16nt (16-39nt)	Number of reads after FASTQ_QUALITY_FILTER (16-39nt)	Number of reads after FASTX_ARTIFACTS_FILTER (16-39nt)	Number of reads after FASTX_ARTIFACTS_FILTER (20-24nt)	Number of valid reads, i.e with count> 1 (20-24nt)	Number of kept reads, i.e. valid reads > 5 RPM in at least one library (20-24nt)	Number of kept identical reads	ClassI_LTR_Copia_1	ClassI_LTR_Copia_2	ClassI_LTR_Copia_3	ClassI_LTR_Copia_4	ClassI_LTR_Copia_5	ClassI_LTR_Copia_6	ClassI_LTR_Boty_Gypsy_1	ClassI_LTR_Gypsy_2	ClassI_LTR_Gypsy_3	ClassI_LTR_Gypsy_4	ClassI_LTR_Gypsy_5	ClassI_LTR_Gypsy_6	ClassI_LTR_Gypsy_7
B0510			GJ	13344970	13149702	12788173	12788106	9601157	9279517	8659314	146 395 (20nt : 15710 21nt : 34670 22nt : 50604 23nt : 30972 24nt : 14439)	<300	<300	<300	<300	<300	<300	512115	<300	97398.8	109925	<300	<300	<300
Sl1	Tomato	T	GJ	19702499	19267335	18716528	18716451	10006893	9335479	7473953		<300	<300	<300	<300	<300	<300	63171.2	<300	131651	<300	<300	<300	<300
Sl2	Tomato	T	GJ	19766301	19091166	18540807	18540601	10106353	9482350	8336616		<300	<300	<300	<300	<300	<300	399106	<300	50372.7	1855.45	<300	<300	<300
Sl3	Tomato	T	GJ	14271068	13972748	13573649	13573548	9368591	8935182	7945888		<300	<300	<300	<300	<300	96748.1	145537	<300	291074	80684.7	<300	<300	<300
Sl3T	Tomato	T	TJ	35550392	34509159	33607487	33607197	20293777	19507215	17238730		<300	<300	<300	<300	<300	91797	144806	<300	283036	100801	<300	<300	<300
Sl6	Tomato	T	GJ	31934095	31261771	30942463	30935938	24608620	23735598	17271720		1451.41	<300	<300	<300	<300	53450.1	29760.2	<300	16006.5	5636.6	<300	<300	<300
Sl11	Tomato	T	GJ	56029488	53874970	53255534	53255172	27025410	25762205	21528937		<300	<300	<300	<300	<300	<300	69256.9	<300	<300	202648	<300	<300	<300
Sl13	Tomato	T	GJ	38882712	37084495	36817402	36817258	23642960	22955420	20446798		<300	<300	<300	<300	<300	<300	131818	<300	85513	157577	<300	<300	<300
Vv1	Grape	G1	GJ	19913704	19639962	19104808	19104749	15492794	14856356	12987136		<300	<300	<300	159990	<300	<300	295770	<300	3441.89	119145	<300	44495.4	23601.2
Vv3	Grape	G1	GJ	20548053	20348982	19791324	19791288	16287604	15874704	14730430		<300	<300	<300	115863	<300	<300	93507.3	<300	19091.5	31623	<300	23957.8	93044.9
Vv3T	Grape	G1	TJ	45052520	44300292	43883386	43883242	35337549	34639468	31716092		<300	<300	<300	168212	<300	<300	102344	<300	13676.4	43222	<300	8591.36	105891
Vv5	Grape	G1	GJ	23072106	22841019	22205896	22205851	16695481	16100494	14061575		<300	<300	<300	50728.9	<300	<300	137098	<300	20610.5	18976.5	<300	1958.95	1108.48
Vv14	Grape	G1	GJ	40921493	39942883	39470871	39470685	29677229	28922928	25704914		<300	<300	<300	86730.1	<300	<300	165344	<300	20700.3	188560	<300	38997.4	218317
Vv8	Grape	G2	GJ	33640692	31779275	31398938	31398737	12937311	12239968	10833190		<300	<300	<300	<300	<300	<300	89177.8	<300	<300	60058.9	<300	<300	<300
Vv9	Grape	G2	GJ	59716330	57019152	56286217	56286056	25152155	24659570	22965096		<300	<300	<300	<300	<300	<300	<300	<300	<300	<300	<300	<300	<300
Vv15	Grape	G2	GJ	46872682	45621136	45079590	45079415	28574425	27835902	23740019		<300	<300	<300	<300	<300	<300	63217.3	<300	<300	231657	<300	<300	<300
*RPM : Reads per million of valid reads. A read is considered as valid if it was sequenced at least twice.
** : only the reads sequenced at least 5 times per million of valid reads are considered
